# Genomic evidence for recurrent genetic admixture during domestication mediterranean olive trees (*Olea europaea*)

**DOI:** 10.1101/2020.03.28.013227

**Authors:** Irene Julca, Marina Marcet-Houben, Fernando Cruz, Jèssica Gómez-Garrido, Brandon S. Gaut, Concepción M. Díez, Ivo G. Gut, Tyler S. Alioto, Pablo Vargas, Toni Gabaldón

## Abstract

**Background:** The olive tree (*Olea europaea* L. subsp. *europaea*, Oleaceae) has been the most economic perennial crop for Mediterranean countries since its domestication around 6,000 years ago. Two taxonomic varieties are currently recognized: cultivated (var. *europaea*) and wild (var. *sylvestris*) trees. To shed light into the recent evolution and domestication of the olive tree, we sequenced the genomes of twelve individuals: ten var. *europaea*, one var. *sylvestris*, and one outgroup taxon (subsp. *cuspidata*). All of them were analysed together with an improved assembly of var. *europaea* reference genome and the available assembly of var. *sylvestris*.

**Results:** Our analyses show that cultivated olives exhibit slightly lower levels of overall genetic diversity than wild forms, and that this can be partially explained by the occurrence of a mild population bottleneck 5000-7000 years ago during the primary domestication period. We also provide the first phylogenetic analysis of genome-wide sequences, which supports a continuous process of domestication of the olive tree. This, together with population structure and introgression analyses highlights genetic admixture with wild populations across the Mediterranean Basin in the course of domestication.

**Conclusions:** Altogether, our results suggest that a primary domestication area in the eastern Mediterranean basin was followed by numerous secondary events across most countries of southern Europe and northern Africa, often involving genetic admixture with genetically rich wild populations, particularly from the western Mediterranean Basin. Based on selection tests and a search for selective sweeps, we found that genes associated with stress response and developmental processes were positively selected in cultivars. However, we did not find evidence that genes involved in fruit size or oil content were under positive selection.
