## Additional file 2 for "Genomic evidence for recurrent genetic admixture during domestication mediterranean olive trees (*Olea europaea*)"

### Sheet: Table S1
	Oe6	Oe9*	sylvestris
Genome size	1318652350	1315765470	1142504795
Scaffolds	11038	9751	41261
Scaffolds > 1000	9397	8134	41204
Scaffolds > 100kb	3236	2205	1378
N50	443100	734380	12567911
N90	110965	116036	22597
GC content	0.35329	0.35	0.354011
Number of N	53969336	53800015	110975835
Protein coding genes	56349	55595	50684
*mitochondria and plastid genomes have been excluded for this comparison

### Sheet: Table S2
Gene	Function
OE9A091567	uncharacterized protein LOC111402543
OE9A092580	tRNA (guanine(9)-N1)-methyltransferase
OE9A066095	B3 domain-containing protein At3g18960-like
OE9A013039	internal alternative NAD(P)H-ubiquinone oxidoreductase A2, mitochondrial-like
OE9A086976	unnamed protein product
OE9A060996	probable LRR receptor-like serine/threonine-protein kinase At2g16250
OE9A118919	junctophilin-3-like, partial
OE9A099178	oryzain alpha chain
OE9A041569	protein GLUTAMINE DUMPER 3-like
OE9A115746	protein argonaute MEL1-like
OE9A057972	hypothetical protein VITISV_013478
OE9A023880	exocyst complex component EXO70B1-like isoform X1
OE9A008252	uncharacterized protein LOC105161736 isoform X1
OE9A040267	hypothetical protein MIMGU_mgv1a018626mg
OE9A097071	probable 2-oxoglutarate-dependent dioxygenase AOP1.2
OE9A110975	uncharacterized protein LOC111381665
OE9A008322	probable uridine nucleosidase 2 isoform X4
OE9A044557	unnamed protein product
OE9A029750	PREDICTED: subtilisin-like protease SBT5.3
OE9A107322	PREDICTED: amino acid permease 4-like
OE9A030357	phosphatidylinositol transfer protein 3-like
OE9A088029	dirigent protein 21-like
OE9A097295	uncharacterized protein LOC111402493
OE9A049010	F-box/kelch-repeat protein At3g06240-like
OE9A118153	paired amphipathic helix protein Sin3-like 2
OE9A076718	short-chain dehydrogenase reductase 2a, partial
OE9A055833	probable disease resistance protein RF45 isoform X1
OE9A104361	heavy metal-associated isoprenylated plant protein 31-like
OE9A068474	Mitochondrial import inner membrane translocase
OE9A015861	Phosphatidylinositol 3- and 4-kinase family protein, ALPHA isoform 1
OE9A074622	PREDICTED: probable carbohydrate esterase At4g34215
OE9A108267	hypothetical protein CDL12_19630
OE9A083826	cytochrome P450 85A1-like
OE9A058637	uncharacterized protein LOC111372004
OE9A054949	uncharacterized protein LOC111388822
OE9A051321	PREDICTED: uncharacterized protein LOC104590857
OE9A067251	ribosomal protein L5 (mitochondrion)
OE9A043284	transcription factor bHLH140-like
OE9A081233	uncharacterized protein LOC107425190
OE9A058003	uncharacterized protein LOC111395278
OE9A081244	VQ motif-containing protein 1-like
OE9A089181	PREDICTED: uncharacterized protein LOC104086750
OE9A076483	plasma membrane ATPase 4-like
OE9A058357	PREDICTED: transmembrane protein 120 homolog
OE9A121565	non-specific lipid-transfer protein A-like
OE9A025613	serine carboxypeptidase II-3-like
OE9A021792	cytochrome P450 76A2-like
OE9A011366	uncharacterized protein LOC111391290
OE9A108671	uncharacterized protein LOC105179406 isoform X2
OE9A118624	uncharacterized protein LOC100818533
OE9A081485	protein FAR1-RELATED SEQUENCE 5-like
OE9A074633	uncharacterized protein LOC111366680
OE9A092819	glucan endo-1,3-beta-D-glucosidase-like
OE9A023223	cytochrome P450 94A1-like
OE9A097164	NAD-dependent protein deacetylase HST1-like
OE9A003493	protein GLUTAMINE DUMPER 3-like
OE9A091977	transcription factor bHLH30-like
OE9A018652	nuclear transcription factor Y subunit B-6-like
OE9A006203	MADS-box transcription factor ANR1-like isoform X3
OE9A101886	acetylserotonin O-methyltransferase 1-like isoform X1
OE9A117746	uncharacterized protein LOC111401702
OE9A109690	aquaporin SIP1-1-like isoform X1
OE9A084977	hypothetical protein CDL12_02047
OE9A109084	uncharacterized protein LOC111397848
OE9A108798	protein CW7
OE9A026576	CBL-interacting serine/threonine-protein kinase 7-like
OE9A038805	uncharacterized protein LOC111365872
OE9A089360	BEACH domain-containing protein C2 isoform X3
OE9A042887	PREDICTED: phosphoribosylglycinamide formyltransferase, chloroplastic
OE9A094977	expansin
OE9A097959	uncharacterized protein LOC111397860
OE9A045412	uncharacterized protein LOC111381647
OE9A035043	ATP-dependent helicase BRM isoform X2
OE9A077181	unnamed protein product
OE9A059071	hypothetical protein CDL12_26887
OE9A062426	PREDICTED: methylesterase 10
OE9A040821	RING-H2 finger protein ATL79-like
OE9A100210	protein TIC 20-I, chloroplastic-like
OE9A073886	uncharacterized protein LOC111380178
OE9A044605	protein FAR1-RELATED SEQUENCE 2-like
OE9A111139	PREDICTED: uncharacterized protein LOC105973899
OE9A112932	PREDICTED: root phototropism protein 3-like
OE9A091993	uncharacterized protein LOC111406463
OE9A104060	uncharacterized protein LOC111375742
OE9A087150	unnamed protein product
OE9A115456	PREDICTED: uncharacterized protein LOC107060425
OE9A111969	Q-type C2H2 zinc finger protein
OE9A113887	transcription factor bHLH62-like isoform X2
OE9A077750	uncharacterized protein LOC111367803
OE9A065080	two-component response regulator ORR21-like
OE9A041182	uncharacterized protein LOC111400921
OE9A054631	EVI5-like protein isoform X1
OE9A038434	nucleolar complex protein 2 homolog
OE9A116855	hypothetical protein CDL12_28072
OE9A013821	hypothetical protein CRG98_045368, partial
OE9A118183	exocyst complex component EXO70A1-like
OE9A115603	putative germin-like protein 2-1
OE9A047016	uncharacterized protein LOC105179406 isoform X2
OE9A015172	40S ribosomal protein S3-2-like
OE9A101680	hypothetical protein ABT39_MTgene2668 (mitochondrion)
OE9A058639	U3 small nucleolar RNA-associated protein 4 isoform X2
OE9A112319	unknown
OE9A080244	IAA-amino acid hydrolase ILR1-like 1
OE9A010707	ceramide kinase
OE9A117371	hypothetical protein ABT39_MTgene2667 (mitochondrion)
OE9A047937	uncharacterized protein LOC111372343
OE9A092978	uncharacterized protein LOC111371486 isoform X1
OE9A079103	hypothetical protein ABT39_MTgene2668 (mitochondrion)
OE9A066459	uncharacterized protein LOC109800372
OE9A040127	uncharacterized protein LOC111381317
OE9A008862	DNA-directed RNA polymerase V subunit 1
OE9A068385	hypothetical protein CDL12_10857
OE9A069897	low-temperature-induced 65 kDa protein-like isoform X2
OE9A033229	protein ABHD17C-like isoform X2
OE9A103996	uncharacterized protein LOC111388263
OE9A043019	hypothetical protein CDL12_25586
OE9A100728	transcription factor MYB119-like
OE9A103284	uncharacterized protein LOC111371958
OE9A027854	protein DETOXIFICATION 53
OE9A096144	pentatricopeptide repeat-containing protein At1g31920
OE9A107743	membrane-anchored ubiquitin-fold protein 3
OE9A120396	E3 ubiquitin-protein ligase UPL4
OE9A031240	general substrate transporter
OE9A096875	predicted protein, partial
OE9A110256	peptidyl-prolyl cis-trans isomerase FKBP53-like isoform X2
OE9A064435	uncharacterized protein LOC111389766
OE9A003388	probable carbohydrate esterase At4g34215
OE9A023909	probable LRR receptor-like serine/threonine-protein kinase At2g16250
OE9A006740	uncharacterized protein LOC111399831
OE9A069286	alpha carbonic anhydrase 1, chloroplastic-like isoform X3
OE9A052010	hypothetical protein SETIT_007478mg
OE9A009851	sister chromatid cohesion 1 protein 4-like isoform X2
OE9A010851	NDR1/HIN1-like protein 6
OE9A046895	uncharacterized protein LOC111393590
OE9A091472	hypothetical protein CICLE_v10029531mg
OE9A097174	uncharacterized protein LOC111385451
OE9A059146	uncharacterized protein LOC111376866
OE9A100969	protein CHROMATIN REMODELING 5-like
OE9A120411	uncharacterized protein LOC110750153
OE9A020216	CBL-interacting serine/threonine-protein kinase 5-like
OE9A048795	diphosphomevalonate decarboxylase MVD2, peroxisomal-like isoform X3
OE9A090125	protein argonaute 2
OE9A010331	ubiquitin carboxyl-terminal hydrolase 27 isoform X3
OE9A092987	zinc finger protein ZAT12-like
OE9A043560	uncharacterized protein LOC105172026
OE9A011443	5'-AMP-activated protein kinase, gamma subunit
OE9A032006	brassinosteroid LRR receptor kinase-like isoform X1
OE9A080189	serine carboxypeptidase-like 27
OE9A027015	uncharacterized protein LOC111382194
OE9A070444	uncharacterized protein LOC111402678
OE9A116140	salicylic acid-binding protein 2-like
OE9A019469	protein S
OE9A054091	uncharacterized protein LOC111398118
OE9A116438	PREDICTED: uncharacterized protein LOC104590857
OE9A007537	inositol-tetrakisphosphate 1-kinase 6-like isoform X1
OE9A035742	uncharacterized protein LOC111400305
OE9A085941	hypothetical protein ABT39_MTgene5666 (mitochondrion)
OE9A048524	uncharacterized protein LOC111399831
OE9A014456	transcription factor bHLH30-like
OE9A022384	ethylene-responsive transcription factor 5-like
OE9A029457	germin-like protein 9-3
OE9A057252	probable protein phosphatase 2C 44
OE9A113432	uncharacterized protein PB18E9.04c-like
OE9A003002	lysM domain receptor-like kinase 3 isoform X2
OE9A059063	protein RALF-like 33
OE9A051898	PREDICTED: uncharacterized protein LOC104590857
OE9A072299	sodium/hydrogen exchanger family protein
OE9A106736	uncharacterized protein LOC111403649
OE9A028140	glycine-rich protein 5-like
OE9A001154	unnamed protein product
OE9A118477	uncharacterized protein LOC111381665
OE9A058376	protein DOG1-like 4
OE9A035373	Mitochondrial F1F0-ATP synthase, subunit d/ATP7
OE9A038615	scarecrow-like protein 21
OE9A046312	PREDICTED: probable esterase KAI2, partial
OE9A067505	EG45-like domain containing protein
OE9A067297	PREDICTED: mitochondrial import inner membrane translocase subunit TIM22-4-like isoform X1
OE9A057063	precursor of CEP16-like
OE9A052018	polyphenol oxidase, chloroplastic-like
OE9A037076	uncharacterized protein LOC111385955, partial
OE9A022556	hypothetical protein F511_11065
OE9A014143	uncharacterized protein LOC111385955, partial
OE9A105802	PREDICTED: squalene synthase-like
OE9A060662	uncharacterized protein LOC111379646
OE9A042236	hypothetical protein CDL12_26887
OE9A064751	protein PELPK1-like
OE9A117522	nudix hydrolase 16, mitochondrial-like isoform X2
OE9A087642	F-box protein At1g55000
OE9A093204	protein BIC1-like
OE9A106658	WD repeat-containing protein 3
OE9A113892	Protein NRT1/ PTR FAMILY 7.1 like
OE9A115076	uncharacterized protein LOC111400806 isoform X2
OE9A081706	E3 ubiquitin-protein ligase UPL4 isoform X3
OE9A081149	KH domain-containing protein HEN4-like
OE9A028144	surfeit locus protein 2-like
OE9A115273	mitochondrial Rho GTPase 1-like protein
OE9A034892	uncharacterized protein LOC110750153
OE9A089604	Dihydrolipoyl dehydrogenase
OE9A048208	protein FAR-RED IMPAIRED RESPONSE 1-like
OE9A056638	uncharacterized protein LOC111403707
OE9A027584	CDT1-like protein a, chloroplastic
OE9A037333	hypothetical protein CDL12_11779
OE9A063186	uncharacterized protein LOC111408829
OE9A019029	hypothetical protein CDL12_00672
OE9A116396	probable calcium-binding protein CML44
OE9A001792	RRP15-like protein
OE9A026806	nuclear transcription factor Y subunit B-6-like
OE9A077279	uncharacterized protein LOC111375018
OE9A052106	PREDICTED: rust resistance kinase Lr10-like isoform X4
OE9A030301	unnamed protein product
OE9A085023	protein NDR1-like
OE9A035578	PREDICTED: methyltransferase-like protein 13
OE9A118902	caffeoylshikimate esterase-like
OE9A071135	hypothetical protein ABT39_MTgene2668 (mitochondrion)
OE9A072358	fructose-bisphosphate aldolase 6, cytosolic
OE9A005344	non-specific lipid-transfer protein A-like
OE9A009504	protein EPIDERMAL PATTERNING FACTOR 2-like
OE9A064715	putative germin-like protein 2-3
OE9A015583	unnamed protein product
OE9A075982	ABC transporter B family member 19
OE9A075983	protein UPSTREAM OF FLC-like
OE9A011798	10 kDa chaperonin, mitochondrial-like
OE9A014509	uncharacterized protein LOC111368145
OE9A019167	F-box/kelch-repeat protein At3g23880
OE9A010179	protein FAR-RED IMPAIRED RESPONSE 1-like
OE9A065794	trihelix transcription factor ASIL2-like
OE9A023821	uncharacterized protein LOC111407909 isoform X5
OE9A106673	uncharacterized protein LOC111396482
OE9A056786	Tyrosine kinase
OE9A106453	uncharacterized protein LOC111384634 isoform X1
OE9A117017	vegetative storage protein 1-like
OE9A052823	uncharacterized protein LOC105174623 isoform X2
OE9A095244	uncharacterized protein LOC111412001
OE9A016168	MATH domain and coiled-coil domain-containing protein At3g58270-like
OE9A039845	tubby-like F-box protein 7 isoform X1
OE9A079873	omega-hydroxypalmitate O-feruloyl transferase-like
OE9A023526	uncharacterized protein LOC111371408
OE9A003930	adoMet-dependent rRNA methyltransferase spb1-like
OE9A069803	tyrosine-sulfated glycopeptide receptor 1-like
OE9A048676	hypothetical protein MIMGU_mgv1a025226mg
OE9A069790	inhibitor of trypsin and hageman factor-like
OE9A057695	uncharacterized protein LOC111392853
OE9A005099	uncharacterized protein LOC111401396
OE9A077142	uncharacterized protein LOC111387296
OE9A048859	uncharacterized protein LOC111366680
OE9A044964	cytochrome P450 CYP72A219-like isoform X1
OE9A025538	late embryogenesis abundant protein D-34-like
OE9A070077	unnamed protein product
OE9A006873	PREDICTED: protein trichome birefringence-like 42
OE9A110861	hypothetical protein MIMGU_mgv1a0229971mg, partial
OE9A096671	uncharacterized protein LOC111393328
Oeu041148.1	pectin acetylesterase 8-like isoform X3
Oeu050515.1	GSH-induced LITAF domain protein-like
Oeu058562.1	uncharacterized protein LOC111396511
Oeu012101.1	uncharacterized protein LOC111408437
Oeu048456.1	uncharacterized protein LOC111405758
Oeu000581.1	uncharacterized protein LOC111372478
Oeu008058.1	uncharacterized protein LOC111394216
Oeu023193.1	cysteine proteinase inhibitor A-like
Oeu053794.1	uncharacterized protein LOC111404142
Oeu056380.1	probable carbohydrate esterase At4g34215
Oeu056382.1	probable carbohydrate esterase At4g34215
Oeu028821.1	calcium-dependent protein kinase
Oeu008645.1	uncharacterized protein LOC111366687
Oeu002619.1	uncharacterized protein LOC111365640
Oeu052975.1	uncharacterized protein LOC111396827
Oeu007637.1	uncharacterized protein LOC111395640 isoform X1
Oeu049905.1	PREDICTED: uncharacterized protein LOC104099613
Oeu021121.1	uncharacterized protein LOC111405467
Oeu041772.1	ribosomal protein S4 (chloroplast)
Oeu029033.1	uncharacterized protein LOC111382016
Oeu004379.1	uncharacterized protein LOC111395991
Oeu051053.1	uncharacterized protein LOC111385476
Oeu055360.1	PREDICTED: high mobility group B protein 9 isoform X2
Oeu052301.1	optineurin-like
Oeu034536.1	uncharacterized protein LOC111395991
Oeu017837.1	uncharacterized protein LOC111406633
Oeu062945.1	S-protein homolog 29-like
Oeu007468.1	uncharacterized protein LOC111374654
Oeu035692.1	pectin acetylesterase 8-like isoform X3
Oeu059961.1	uncharacterized protein LOC111384618
Oeu018045.1	uncharacterized protein LOC111374549
Oeu045297.1	uncharacterized protein LOC111388091
Oeu042745.1	rps4 (chloroplast)
Oeu055525.1	hypothetical protein GLYMA_01G135300
Oeu029341.1	uncharacterized protein LOC111406982
Oeu053465.1	uncharacterized protein LOC111371018
Oeu017838.1	uncharacterized protein LOC111411058
Oeu008644.1	CDPK-related kinase 1
Oeu060245.1	protein FAR1-RELATED SEQUENCE 5-like
Oeu045210.1	WUSCHEL-related homeobox 8-like
Oeu008260.1	uncharacterized protein LOC111377874
Oeu003147.1	ankyrin repeat-containing protein BDA1-like
Oeu026282.1	WUSCHEL-related homeobox 1-like
Oeu032343.1	ATP-dependent DNA helicase PIF4-like
Oeu018110.1	PREDICTED: uncharacterized protein LOC104234228
Oeu008328.1	uncharacterized protein LOC111411436

### Sheet: Table S3
	Chloroplast	Mitochondria
Genome size	155658	755572
Scaffolds	1	1
Scaffolds > 1000	1	1
Scaffolds > 100kb	1	1
N50	155658	755572
GC content	0.378227	0.446234
Number of N	0	9
N.º genes	130	75

### Sheet: Table S4
	Inferred Clusters
Sample	1	2	3
‘Arbequina’	0.322	0.629	0.049
‘Beladi’	1	0	0
‘Chemlal de Kabilye’	0.179	0.56	0.261
‘Farga’	0.559	0.362	0.079
‘Frantoio’	0.258	0.656	0.086
‘Lechin de Granada’	0.417	0.583	0
‘Koroneiki’	0.175	0.66	0.166
‘Megaritiki’	0.107	0.685	0.208
sylvestris-S	0	0	1
‘Picual’	0.627	0.373	0
‘Lechin de Sevilla’	0.39	0.494	0.116
‘Sorani’	1	0	0
sylvestris-T	0.852	0.148	0

### Sheet: Table S5
Sample	Nº Proteins with SNPs	Nº proteins with Nonsyn SNPs	Nº unique proteins without SNPs
sylvestris-T	29859	26696	369
‘Koroneiki’	31416	28699	104
‘Lechin de Sevilla’	31548	28930	64
‘Megaritiki’	31757	29127	80
‘Frantoio’	30808	28029	140
‘Beladi’	29147	25988	516
‘Lechin de Granada’	29838	26984	312
‘Arbequina’	30290	27507	210
‘Sorani’	28799	25589	538
‘Farga’	26310	23220	1384
‘Picual’	30684	27708	136
sylvestris-S	30056	27215	1581
‘Chemlal de Kabilye’	31915	29315	67

### Sheet: Table S6
Term category	term	term level	adj.pvalue	term name
molecular_function	GO:0003735	1	5.67518e-18	structural constituent of ribosome
molecular_function	GO:0008234	1	0.000428128	cysteine-type peptidase activity
molecular_function	GO:0046982	1	7.8008e-07	protein heterodimerization activity
cellular_component	GO:0000786	1	1.57597e-05	nucleosome
cellular_component	GO:0005622	1	4.23612e-16	intracellular
cellular_component	GO:0005840	1	1.55259e-17	ribosome
biological_process	GO:0006412	1	1.55259e-17	translation

### Sheet: Table S7
Gene	Function
OE9A060310	probable ribose-5-phosphate isomerase 3 (chloroplastic) [Erythranthe guttata]
OE9A028713	L-arabinokinase-like [Coffea eugenioides]
OE9A058229	chorismate synthase 1 (chloroplastic) [Sesamum indicum]
OE9A014709	probable long-chain-alcohol O-fatty-acyltransferase 5 [Olea europaea var. sylvestris]
OE9A112900	patatin-like protein 6 [Olea europaea var. sylvestris]
OE9A058148	chloroplastic-like isoform X2 [carotenoid cleavage dioxygenase 7]
OE9A085192	carotenoid cleavage dioxygenase 7 (chloroplastic-like isoform X1) [Olea europaea var. sylvestris]
OE9A013422	mitochondrial fission protein ELM1 [Sesamum indicum]
OE9A004719	structural maintenance of chromosomes protein 5 [Sesamum indicum]
OE9A089500	dof zinc finger protein DOF1.6-like [Olea europaea var. sylvestris]
OE9A115019	transcription factor BIM1 [Olea europaea var. sylvestris]
OE9A045311	nuclear poly(A) polymerase 4-like isoform X1 [Sesamum indicum]
OE9A026508	putative tRNA (cytidine(32)/guanosine(34)-2'-O)-methyltransferase [Sesamum indicum]
OE9A029509	60S ribosomal protein L7 [Striga asiatica]
OE9A025536	40S ribosomal protein S28 [Populus alba]
OE9A104009	probable U3 small nucleolar RNA-associated protein 11 [Olea europaea var. sylvestris]
OE9A032023	glycine--tRNA ligase 2 ( chloroplastic isoform X3) [Sesamum indicum]
OE9A102571	SCY1-like protein 2 [Nicotiana tabacum]
OE9A055567	probable protein phosphatase 2C 44 [Erythranthe guttata]
OE9A107107	LON peptidase N-terminal domain and RING finger protein 1 [Pyrus ussuriensis x Pyrus communis]
OE9A102045	protein-L-isoaspartate O-methyltransferase 1 isoform X1 [Sesamum indicum]
OE9A010095	proline-rich receptor-like protein kinase PERK2 [Olea europaea var. sylvestris]
OE9A087824	conserved oligomeric Golgi complex subunit 2 [Sesamum indicum]
OE9A023883	vesicle-associated membrane protein 714 [Sesamum indicum]
OE9A100722	small G protein signaling modulator 2-like isoform X2 [Olea europaea var. sylvestris]
OE9A085668	probable anion transporter 4 ( chloroplastic isoform X2) [Sesamum indicum]
OE9A058951	nucleobase-ascorbate transporter 4 [Sesamum indicum]
OE9A110962	probable cyclic nucleotide-gated ion channel 20 ( chloroplastic isoform X3) [Nicotiana tabacum]
OE9A017808	tobamovirus multiplication protein 1-like [Erythranthe guttata]
OE9A015132	berberine bridge enzyme-like 18 [Olea europaea var. sylvestris]
OE9A055068	1-aminocyclopropane-1-carboxylate oxidase homolog 1-like [Olea europaea var. sylvestris]
OE9A048274	xyloglucan endotransglucosylase/hydrolase protein 24-like [Olea europaea var. sylvestris]
OE9A036221	glucosyltransferase [Osmanthus fragrans]
OE9A038261	xyloglucan endotransglucosylase/hydrolase 2-like [Sesamum indicum]
OE9A017250	probable nucleoside diphosphate kinase 5 [Olea europaea var. sylvestris]
OE9A058531	uncharacterized protein LOC111378199 [Olea europaea var. sylvestris]
OE9A087153	indole-3-acetic acid-amido synthetase GH3.10 isoform X1 [Olea europaea var. sylvestris]
OE9A078490	transmembrane protein 258 [Camellia sinensis]
OE9A084496	uncharacterized protein LOC104228844 [Nicotiana sylvestris]
OE9A008584	carotenoid cleavage dioxygenase 7 [Solanum lycopersicum]
OE9A060059	uncharacterized protein LOC111378842 isoform X3 [Olea europaea var. sylvestris]
OE9A093751	probable galactinol--sucrose galactosyltransferase 2 isoform X2 [Olea europaea var. sylvestris]
OE9A003309	uncharacterized protein LOC111373966 [Olea europaea var. sylvestris]
OE9A004158	uncharacterized protein LOC111409458 [Olea europaea var. sylvestris]
OE9A033891	probable CCR4-associated factor 1 homolog 9 [Olea europaea var. sylvestris]
OE9A051437	lysosomal amino acid transporter 1 homolog [Olea europaea var. sylvestris]
OE9A052529	uncharacterized protein LOC111374661 [Olea europaea var. sylvestris]
OE9A079512	stress response protein NST1 [Olea europaea var. sylvestris]
OE9A103276	pentatricopeptide repeat-containing protein At3g14580 ( mitochondrial-like) [Olea europaea var. sylvestris]
OE9A034107	meiosis regulator and mRNA stability factor 1-like [Punica granatum]
OE9A090158	uncharacterized protein LOC111405810 isoform X3 [Olea europaea var. sylvestris]
OE9A063901	probable ADP-ribosylation factor GTPase-activating protein AGD11 isoform X4 [Olea europaea var. sylvestris]
OE9A033460	PITH domain-containing protein At3g04780 isoform X1 [Coffea arabica]
OE9A023347	metal tolerance protein C2 [Olea europaea var. sylvestris]
OE9A032938	COP9 signalosome complex subunit 5a-like [Pistacia vera]
OE9A108012	uncharacterized protein LOC111378593 [Olea europaea var. sylvestris]
OE9A114400	transcription elongation factor B polypeptide 3-like [Olea europaea var. sylvestris]
OE9A026710	serpin-ZX-like [Olea europaea var. sylvestris]
OE9D003111	protein ALUMINUM SENSITIVE 3-like isoform X8 [Capsicum annuum]
OE9A056867	LETM1 and EF-hand domain-containing protein 1 ( mitochondrial isoform X2) [Sesamum indicum]
OE9A051899	uncharacterized protein LOC111412450 [Olea europaea var. sylvestris]
OE9A070955	bromodomain and WD repeat-containing protein 1 [Olea europaea var. sylvestris]
OE9A017871	tRNA-specific adenosine deaminase 1-like [Olea europaea var. sylvestris]
OE9A050476	Annexin [Handroanthus impetiginosus]
OE9A091036	protein SMG7L-like [Olea europaea var. sylvestris]
OE9A027597	uncharacterized protein LOC111373513 [Olea europaea var. sylvestris]
OE9A045231	uncharacterized protein LOC111367051 isoform X1 [Olea europaea var. sylvestris]
OE9A047651	hypothetical protein [Salvia splendens]

### Sheet: Table S8
sylvestris-T genes	Farga genes	percentage of identical matches	alignment length	number of mismatches	number of gap openings	start of alignment in query	end of alignment in query	start of alignment in subject	end of alignment in subject	evalue	bit score
Oeu008157.1	OE9A096393P1	98.485	198	3	0	1	198	1	198	8.16e-147	406
Oeu014982.1	OE9A045857P2	100	558	0	0	1	558	227	784	0	1132
Oeu014982.1	OE9A087625P1	91.713	181	15	0	160	340	1	181	2.08e-116	342
Oeu017663.1	OE9A091516P2	93.894	868	8	1	1	823	1	868	0	1665
Oeu033444.1	OE9A046764P2	99.545	220	1	0	4	223	74	293	8.96e-161	446
Oeu040505.2	OE9A034171P2	90.459	283	3	1	87	369	229	487	0	514
Oeu041791.1	OE9A083309P1	97.5	400	10	0	1	400	29	428	0	787
Oeu046142.1	OE9A056393P2	100	208	0	0	1	208	1	208	2.23e-161	445
Oeu046142.1	OE9A057966P1	99.519	208	1	0	1	208	1	208	7.46e-161	444
Oeu046142.1	OE9A043906P1	95.192	208	10	0	1	208	1	208	4.41e-153	427
Oeu048296.1	OE9A087170P1	100	70	0	0	1	70	1	70	2.6e-47	144
Oeu048296.1	OE9A046770P1	90.164	61	6	0	1	61	1	61	9.47e-35	114
Oeu048296.1	OE9A115472P1	91.667	60	5	0	1	60	1	60	2.46e-34	113
Oeu048296.1	OE9A097779P1	91.667	60	5	0	1	60	1	60	2.46e-34	113
Oeu048296.1	OE9A079427P1	90	60	6	0	1	60	1	60	1.05e-33	111
Oeu048296.1	OE9A009596P1	90	60	6	0	1	60	1	60	1.31e-33	111
Oeu048482.1	OE9A079867P1	99.242	132	1	0	1	132	142	273	1.08e-92	269
Oeu048483.2	OE9A080801P1	98.558	416	6	0	1	416	780	1195	0	841
Oeu048483.2	OE9A100497P1	91.667	72	6	0	345	416	183	254	1.48e-38	139
Oeu057828.1	OE9A028822P1	99.281	417	3	0	1	417	1	417	0	819
Oeu057830.1	OE9A090470P1	100	87	0	0	1	87	580	666	1.83e-53	176
Oeu057830.1	OE9A076002P3	94.186	86	5	0	1	86	580	665	4.85e-41	142
Oeu057831.1	OE9A090470P1	100	225	0	0	1	225	1	225	6.68e-164	468
Oeu057831.1	OE9A076002P3	93.333	225	15	0	1	225	1	225	3.77e-153	441
Oeu059021.1	OE9A036783P1	100	84	0	0	1	84	1	84	9.65e-57	169

### Sheet: Table S9
				Chemlal de Kabilye					Arbequina					Megaritiki					Koroneiki					Lechin de Granada					Lechin de Sevilla					Frantoio					Farga
chr	sweed_start	sweed_end	Nsp	intro_start	intro_end	D	f_d	f_dM	intro_start	intro_end	D	f_d	f_dM	intro_start	intro_end	D	f_d	f_dM	intro_start	intro_end	D	f_d	f_dM	intro_start	intro_end	D	f_d	f_dM	intro_start	intro_end	D	f_d	f_dM	intro_start	intro_end	D	f_d	f_dM	intro_start	intro_end	D	f_d	f_dM
Oe9_LG015	9645595	9655585	8	8130027	13553646	0.603189	0.347147	0.213747	8609373	13465814	0.66527	0.423992	0.24964	8147066	10395363	0.667565	0.434064	0.255294	8860884	12712948	0.633271	0.404838	0.239455	7747986	13034417	0.584953	0.350373	0.20932	8082454	13030159	0.592478	0.342515	0.206588	9474321	14080020	0.595101	0.370907	0.214676	9575712	13201047	0.543641	0.194189	0.13887
Oe9_LG015	9670547	9675547	8	8130027	13553646	0.603189	0.347147	0.213747	8609373	13465814	0.66527	0.423992	0.24964	8147066	10395363	0.667565	0.434064	0.255294	8860884	12712948	0.633271	0.404838	0.239455	7747986	13034417	0.584953	0.350373	0.20932	8082454	13030159	0.592478	0.342515	0.206588	9474321	14080020	0.595101	0.370907	0.214676	9575712	13201047	0.543641	0.194189	0.13887
Oe9_LG03	3830545	3845543	8	1491375	8558178	0.582565	0.330446	0.212905	435878	6390142	0.584244	0.303936	0.198251	3150408	7512703	0.573521	0.340971	0.220375	3660538	6747397	0.587296	0.323535	0.207143	3661568	5654418	0.553952	0.225375	0.166166	3357160	5218714	0.505332	0.218496	0.15783	3313076	5399371	0.588837	0.299612	0.199116	3708013	7509336	0.617349	0.331806	0.214042
Oe9_LG04	1282677	1287677	7	426260	5682453	0.596803	0.333519	0.214765	-	-	-	-	-	344464	5699629	0.630322	0.35415	0.227757	433795	3423791	0.606267	0.292346	0.193411	152034	3543635	0.549096	0.29111	0.190613	531166	3652192	0.578322	0.31335	0.205515	507472	3421153	0.630546	0.251518	0.178456	626062	3775859	0.539765	0.259622	0.176685
Oe9_LG04	1317662	1327660	7	426260	5682453	0.596803	0.333519	0.214765	-	-	-	-	-	344464	5699629	0.630322	0.35415	0.227757	433795	3423791	0.606267	0.292346	0.193411	152034	3543635	0.549096	0.29111	0.190613	531166	3652192	0.578322	0.31335	0.205515	507472	3421153	0.630546	0.251518	0.178456	626062	3775859	0.539765	0.259622	0.176685
Oe9_LG04	2027367	2087345	7	426260	5682453	0.596803	0.333519	0.214765	-	-	-	-	-	344464	5699629	0.630322	0.35415	0.227757	433795	3423791	0.606267	0.292346	0.193411	152034	3543635	0.549096	0.29111	0.190613	531166	3652192	0.578322	0.31335	0.205515	507472	3421153	0.630546	0.251518	0.178456	626062	3775859	0.539765	0.259622	0.176685
Oe9_LG015	5772965	5797927	7	3630234	7772195	0.587715	0.346067	0.217279	4985546	7808149	0.553842	0.295845	0.193438	5055219	7289836	0.578371	0.301346	0.195041	3287296	7926427	0.553257	0.31109	0.197159	4573770	7608943	0.579222	0.327814	0.215159	4426545	7384423	0.583262	0.340341	0.215059	4480436	7228738	0.549187	0.238738	0.158044	-	-	-	-	-
Oe9_LG015	9426013	9436003	6	8130027	13553646	0.603189	0.347147	0.213747	8609373	13465814	0.66527	0.423992	0.24964	8147066	10395363	0.667565	0.434064	0.255294	8860884	12712948	0.633271	0.404838	0.239455	7747986	13034417	0.584953	0.350373	0.20932	8082454	13030159	0.592478	0.342515	0.206588	-	-	-	-	-	-	-	-	-	-
Oe9_LG015	9440984	9445984	6	8130027	13553646	0.603189	0.347147	0.213747	8609373	13465814	0.66527	0.423992	0.24964	8147066	10395363	0.667565	0.434064	0.255294	8860884	12712948	0.633271	0.404838	0.239455	7747986	13034417	0.584953	0.350373	0.20932	8082454	13030159	0.592478	0.342515	0.206588	-	-	-	-	-	-	-	-	-	-
Oe9_LG018	8314026	8324026	6	6103606	8484602	0.548089	0.289059	0.198664	-	-	-	-	-	6360583	8447983	0.549856	0.255731	0.177685	5855238	8454321	0.618035	0.326715	0.228064	7153046	8692083	0.553446	0.243921	0.164984	7335714	8438285	0.524779	0.208787	0.150974	5873396	8541432	0.590452	0.311181	0.215288	-	-	-	-	-
Oe9_LG018	8334027	8349027	6	6103606	8484602	0.548089	0.289059	0.198664	-	-	-	-	-	6360583	8447983	0.549856	0.255731	0.177685	5855238	8454321	0.618035	0.326715	0.228064	7153046	8692083	0.553446	0.243921	0.164984	7335714	8438285	0.524779	0.208787	0.150974	5873396	8541432	0.590452	0.311181	0.215288	-	-	-	-	-
Oe9_LG02	1971971	1996955	5	35571	2474550	0.577077	0.30525	0.190993	-	-	-	-	-	387639	2718137	0.571723	0.320389	0.200236	260119	2629776	0.59396	0.375279	0.219869	-	-	-	-	-	-	-	-	-	-	381786	2353074	0.560936	0.327611	0.203778	66941	2591117	0.557139	0.271744	0.174787
Oe9_LG02	2076890	2166825	5	35571	2474550	0.577077	0.30525	0.190993	-	-	-	-	-	387639	2718137	0.571723	0.320389	0.200236	260119	2629776	0.59396	0.375279	0.219869	-	-	-	-	-	-	-	-	-	-	381786	2353074	0.560936	0.327611	0.203778	66941	2591117	0.557139	0.271744	0.174787
Oe9_LG04	20639640	20644640	5	16786300	23482441	0.545586	0.321895	0.198575	-	-	-	-	-	19171277	22847713	0.571302	0.304709	0.190618	20495878	22815510	0.561382	0.327552	0.209414	-	-	-	-	-	-	-	-	-	-	20409402	22566504	0.557531	0.298302	0.193093	19305733	22599924	0.558716	0.270135	0.177056
Oe9_LG04	26872052	26882050	5	25527971	27860024	0.59624	0.373886	0.230671	25849379	28379565	0.531697	0.243576	0.173078	-	-	-	-	-	24238193	27066483	0.587487	0.350221	0.223599	-	-	-	-	-	25850064	28339669	0.558948	0.348469	0.218025	24422392	27732084	0.558646	0.321974	0.19698	-	-	-	-	-
Oe9_LG04	26907038	26912038	5	25527971	27860024	0.59624	0.373886	0.230671	25849379	28379565	0.531697	0.243576	0.173078	-	-	-	-	-	24238193	27066483	0.587487	0.350221	0.223599	-	-	-	-	-	25850064	28339669	0.558948	0.348469	0.218025	24422392	27732084	0.558646	0.321974	0.19698	-	-	-	-	-
Oe9_LG04	26962014	26972012	5	25527971	27860024	0.59624	0.373886	0.230671	25849379	28379565	0.531697	0.243576	0.173078	-	-	-	-	-	24238193	27066483	0.587487	0.350221	0.223599	-	-	-	-	-	25850064	28339669	0.558948	0.348469	0.218025	24422392	27732084	0.558646	0.321974	0.19698	-	-	-	-	-
Oe9_LG20	2886414	2901416	5	194190	3367772	0.609459	0.366375	0.222177	656151	3125988	0.546137	0.322216	0.200296	1670488	3065199	0.518199	0.259393	0.15288	-	-	-	-	-	1648916	3153352	0.567718	0.269863	0.177948	-	-	-	-	-	-	-	-	-	-	2101896	6557075	0.541646	0.278346	0.189604
Oe9_LG20	2916419	2941423	5	194190	3367772	0.609459	0.366375	0.222177	656151	3125988	0.546137	0.322216	0.200296	1670488	3065199	0.518199	0.259393	0.15288	-	-	-	-	-	1648916	3153352	0.567718	0.269863	0.177948	-	-	-	-	-	-	-	-	-	-	2101896	6557075	0.541646	0.278346	0.189604
Oe9_LG01	22128274	22153274	5	21348646	23732186	0.58448	0.355542	0.214339	-	-	-	-	-	12637544	23307462	0.57183	0.31435	0.208864	-	-	-	-	-	-	-	-	-	-	20248086	23283121	0.547715	0.28861	0.182869	21752385	23137301	0.52741	0.271442	0.169791	20323213	23056421	0.533542	0.252964	0.171345
Oe9_LG011	15176242	15206235	5	14382577	17757557	0.628957	0.343954	0.218904	-	-	-	-	-	13733337	18210360	0.581407	0.316546	0.199604	13807526	17740773	0.636051	0.362176	0.225959	-	-	-	-	-	-	-	-	-	-	14028206	15436061	0.50417	0.169715	0.117772	14827816	18236728	0.682776	0.354361	0.236428
Oe9_LG011	15211232	15216232	5	14382577	17757557	0.628957	0.343954	0.218904	-	-	-	-	-	13733337	18210360	0.581407	0.316546	0.199604	13807526	17740773	0.636051	0.362176	0.225959	-	-	-	-	-	-	-	-	-	-	14028206	15436061	0.50417	0.169715	0.117772	14827816	18236728	0.682776	0.354361	0.236428
Oe9_LG011	23778658	23808650	5	22758875	24432975	0.586576	0.258411	0.169813	-	-	-	-	-	22733842	24861563	0.587149	0.290359	0.187159	22142706	24519400	0.60475	0.298459	0.194845	22138192	25038596	0.574714	0.239087	0.16382	-	-	-	-	-	22433830	25169024	0.595629	0.276428	0.178191	-	-	-	-	-
Oe9_LG015	4919589	4924589	5	3630234	7772195	0.587715	0.346067	0.217279	-	-	-	-	-	-	-	-	-	-	3287296	7926427	0.553257	0.31109	0.197159	4573770	7608943	0.579222	0.327814	0.215159	4426545	7384423	0.583262	0.340341	0.215059	4480436	7228738	0.549187	0.238738	0.158044	-	-	-	-	-
Oe9_LG5	9416475	9421475	5	8803099	11189643	0.538947	0.243723	0.156812	7317569	11180314	0.584475	0.23889	0.161545	8909661	10225459	0.545247	0.234542	0.143932	8844006	10824710	0.576345	0.276326	0.167047	8514557	12723078	0.554282	0.247952	0.158642	-	-	-	-	-	-	-	-	-	-	-	-	-	-	-
Oe9_LG5	9426476	9431476	5	8803099	11189643	0.538947	0.243723	0.156812	7317569	11180314	0.584475	0.23889	0.161545	8909661	10225459	0.545247	0.234542	0.143932	8844006	10824710	0.576345	0.276326	0.167047	8514557	12723078	0.554282	0.247952	0.158642	-	-	-	-	-	-	-	-	-	-	-	-	-	-	-
Oe9_LG5	9441478	9461479	5	8803099	11189643	0.538947	0.243723	0.156812	7317569	11180314	0.584475	0.23889	0.161545	8909661	10225459	0.545247	0.234542	0.143932	8844006	10824710	0.576345	0.276326	0.167047	8514557	12723078	0.554282	0.247952	0.158642	-	-	-	-	-	-	-	-	-	-	-	-	-	-	-
Oe9_LG5	16857220	16877224	5	14971037	17681291	0.613314	0.355064	0.223752	14474371	17633851	0.586833	0.325862	0.213194	14358547	17621578	0.583749	0.367222	0.228475	-	-	-	-	-	-	-	-	-	-	14728541	17954023	0.584944	0.329199	0.210481	15020219	17888263	0.54671	0.19212	0.145818	-	-	-	-	-
Oe9_LG08	11875127	11915038	5	10661835	15149688	0.567988	0.368652	0.219943	10985106	16078097	0.574319	0.360193	0.217688	-	-	-	-	-	10698285	13301508	0.510517	0.297692	0.18748	-	-	-	-	-	11790356	13738344	0.523852	0.269952	0.173532	10535160	13127952	0.557799	0.311969	0.206037	-	-	-	-	-
Oe9_LG08	12229231	12244206	5	10661835	15149688	0.567988	0.368652	0.219943	10985106	16078097	0.574319	0.360193	0.217688	-	-	-	-	-	10698285	13301508	0.510517	0.297692	0.18748	-	-	-	-	-	11790356	13738344	0.523852	0.269952	0.173532	10535160	13127952	0.557799	0.311969	0.206037	-	-	-	-	-
Oe9_LG018	6263988	6273988	5	6103606	8484602	0.548089	0.289059	0.198664	5177015	7697764	0.593203	0.316281	0.216164	-	-	-	-	-	5855238	8454321	0.618035	0.326715	0.228064	-	-	-	-	-	5699939	7335709	0.545406	0.257864	0.18968	5873396	8541432	0.590452	0.311181	0.215288	-	-	-	-	-
Oe9_LG07	8396144	8421146	5	-	-	-	-	-	7660901	9195859	0.521679	0.239925	0.158593	7893938	9226649	0.583916	0.309641	0.196436	6892735	12865480	0.614711	0.34659	0.223132	-	-	-	-	-	5815916	9397590	0.588859	0.350225	0.224243	-	-	-	-	-	7365032	9910099	0.621865	0.277695	0.19232
Oe9_LG07	9191221	9206222	5	-	-	-	-	-	7660901	9195859	0.521679	0.239925	0.158593	7893938	9226649	0.583916	0.309641	0.196436	6892735	12865480	0.614711	0.34659	0.223132	-	-	-	-	-	5815916	9397590	0.588859	0.350225	0.224243	-	-	-	-	-	7365032	9910099	0.621865	0.277695	0.19232
Oe9_LG02	15126897	15136893	4	14922732	17118961	0.504018	0.247357	0.162901	-	-	-	-	-	13993419	16831113	0.529223	0.265746	0.167569	13519140	16454174	0.525505	0.336404	0.196937	-	-	-	-	-	14168966	17244973	0.540434	0.273266	0.174664	-	-	-	-	-	-	-	-	-	-
Oe9_LG02	19548512	19573496	4	18315812	24392794	0.601486	0.377187	0.234752	-	-	-	-	-	17032856	21515083	0.613754	0.36601	0.223932	17378555	22240811	0.603687	0.362094	0.22155	-	-	-	-	-	18133841	22990783	0.626409	0.379058	0.236418	-	-	-	-	-	-	-	-	-	-
Oe9_LG02	19593476	19618460	4	18315812	24392794	0.601486	0.377187	0.234752	-	-	-	-	-	17032856	21515083	0.613754	0.36601	0.223932	17378555	22240811	0.603687	0.362094	0.22155	-	-	-	-	-	18133841	22990783	0.626409	0.379058	0.236418	-	-	-	-	-	-	-	-	-	-
Oe9_LG02	22106552	22111552	4	18315812	24392794	0.601486	0.377187	0.234752	-	-	-	-	-	21733693	22774143	0.50244	0.278573	0.178764	17378555	22240811	0.603687	0.362094	0.22155	-	-	-	-	-	18133841	22990783	0.626409	0.379058	0.236418	-	-	-	-	-	-	-	-	-	-
Oe9_LG09	10002402	10037392	4	8908658	10373321	0.528872	0.234396	0.16564	-	-	-	-	-	9210670	10619829	0.524191	0.202706	0.148352	-	-	-	-	-	-	-	-	-	-	9245746	10618590	0.53271	0.212845	0.158185	-	-	-	-	-	9175636	10630293	0.674988	0.388121	0.273285
Oe9_LG014	5224922	5229922	4	2826783	5370018	0.647014	0.375858	0.241748	2970427	5541494	0.575241	0.348754	0.21408	2365434	5576845	0.623128	0.36346	0.236807	-	-	-	-	-	-	-	-	-	-	-	-	-	-	-	2951047	5248122	0.595861	0.356794	0.219728	-	-	-	-	-
Oe9_LG010	6795934	6800934	4	4660169	7148133	0.569303	0.322804	0.198213	-	-	-	-	-	5312032	9325296	0.571128	0.343502	0.208946	-	-	-	-	-	-	-	-	-	-	-	-	-	-	-	5731357	9221106	0.547903	0.269126	0.180332	4399537	12874797	0.582666	0.339122	0.216653
Oe9_LG012	12652900	12662891	4	10427328	13303086	0.539066	0.288668	0.190033	-	-	-	-	-	10600799	14617687	0.525181	0.291159	0.183906	-	-	-	-	-	-	-	-	-	-	11228821	12844365	0.567956	0.379059	0.234754	12645191	16151522	0.605429	0.343677	0.20539	-	-	-	-	-
Oe9_LG06	13538494	13543494	4	12073560	15916827	0.656781	0.41618	0.257415	-	-	-	-	-	12863902	14323855	0.535341	0.29763	0.169618	-	-	-	-	-	13487474	15659855	0.55428	0.337394	0.22866	-	-	-	-	-	12719519	15735251	0.64401	0.4115	0.25092	-	-	-	-	-
Oe9_LG08	14313961	14348886	4	10661835	15149688	0.567988	0.368652	0.219943	10985106	16078097	0.574319	0.360193	0.217688	-	-	-	-	-	14131212	15118350	0.600962	0.390669	0.235451	-	-	-	-	-	-	-	-	-	-	14020674	15445550	0.539872	0.305658	0.184993	-	-	-	-	-
Oe9_LG018	5893981	5898981	4	-	-	-	-	-	5177015	7697764	0.593203	0.316281	0.216164	-	-	-	-	-	5855238	8454321	0.618035	0.326715	0.228064	-	-	-	-	-	5699939	7335709	0.545406	0.257864	0.18968	5873396	8541432	0.590452	0.311181	0.215288	-	-	-	-	-
Oe9_LG018	5913981	5928981	4	-	-	-	-	-	5177015	7697764	0.593203	0.316281	0.216164	-	-	-	-	-	5855238	8454321	0.618035	0.326715	0.228064	-	-	-	-	-	5699939	7335709	0.545406	0.257864	0.18968	5873396	8541432	0.590452	0.311181	0.215288	-	-	-	-	-
Oe9_LG010	7375649	7385647	4	-	-	-	-	-	-	-	-	-	-	5312032	9325296	0.571128	0.343502	0.208946	6997813	9232706	0.550505	0.302911	0.195773	-	-	-	-	-	-	-	-	-	-	5731357	9221106	0.547903	0.269126	0.180332	4399537	12874797	0.582666	0.339122	0.216653
Oe9_LG016	7478144	7508106	4	-	-	-	-	-	-	-	-	-	-	7178995	9307829	0.58492	0.313389	0.198893	7146634	9204033	0.522423	0.243634	0.159222	-	-	-	-	-	-	-	-	-	-	2227677	10302339	0.604746	0.34789	0.210289	5887467	10315506	0.54699	0.268535	0.184563
Oe9_LG016	7533060	7548045	4	-	-	-	-	-	-	-	-	-	-	7178995	9307829	0.58492	0.313389	0.198893	7146634	9204033	0.522423	0.243634	0.159222	-	-	-	-	-	-	-	-	-	-	2227677	10302339	0.604746	0.34789	0.210289	5887467	10315506	0.54699	0.268535	0.184563
Oe9_LG5	4826015	4846016	4	-	-	-	-	-	-	-	-	-	-	2531554	8295375	0.556406	0.270297	0.17275	-	-	-	-	-	2470151	7755898	0.56032	0.215337	0.145454	-	-	-	-	-	4122182	6327362	0.54099	0.259464	0.167154	3948162	6901927	0.589128	0.254607	0.167154
Oe9_LG5	4861018	4926024	4	-	-	-	-	-	-	-	-	-	-	2531554	8295375	0.556406	0.270297	0.17275	-	-	-	-	-	2470151	7755898	0.56032	0.215337	0.145454	-	-	-	-	-	4122182	6327362	0.54099	0.259464	0.167154	3948162	6901927	0.589128	0.254607	0.167154
Oe9_LG04	25702538	25717534	3	25527971	27860024	0.59624	0.373886	0.230671	-	-	-	-	-	-	-	-	-	-	24238193	27066483	0.587487	0.350221	0.223599	-	-	-	-	-	-	-	-	-	-	24422392	27732084	0.558646	0.321974	0.19698	-	-	-	-	-
Oe9_LG01	29503498	29533500	3	26826471	30412626	0.546948	0.321094	0.199255	-	-	-	-	-	28923845	30142592	0.511779	0.284421	0.191828	-	-	-	-	-	-	-	-	-	-	28309940	30431317	0.537049	0.360733	0.228386	-	-	-	-	-	-	-	-	-	-
Oe9_LG011	11227429	11232429	3	10348307	13886876	0.588875	0.355965	0.214705	-	-	-	-	-	7914543	12190846	0.545721	0.321713	0.194765	10752200	12312527	0.544391	0.326345	0.184462	-	-	-	-	-	-	-	-	-	-	-	-	-	-	-	-	-	-	-	-
Oe9_LG011	11237426	11242426	3	10348307	13886876	0.588875	0.355965	0.214705	-	-	-	-	-	7914543	12190846	0.545721	0.321713	0.194765	10752200	12312527	0.544391	0.326345	0.184462	-	-	-	-	-	-	-	-	-	-	-	-	-	-	-	-	-	-	-	-
Oe9_LG010	968798	983793	3	39279	2328949	0.595208	0.366558	0.214472	75766	1415159	0.556234	0.301565	0.186739	-	-	-	-	-	87908	1174254	0.536377	0.279241	0.169897	-	-	-	-	-	-	-	-	-	-	-	-	-	-	-	-	-	-	-	-
Oe9_LG010	993785	1033768	3	39279	2328949	0.595208	0.366558	0.214472	75766	1415159	0.556234	0.301565	0.186739	-	-	-	-	-	87908	1174254	0.536377	0.279241	0.169897	-	-	-	-	-	-	-	-	-	-	-	-	-	-	-	-	-	-	-	-
Oe9_LG012	4173468	4178468	3	3412267	9829380	0.588695	0.354718	0.212815	-	-	-	-	-	2745630	8394150	0.56173	0.333851	0.199772	-	-	-	-	-	-	-	-	-	-	3491867	8718528	0.557971	0.296198	0.187674	-	-	-	-	-	-	-	-	-	-
Oe9_LG012	4183449	4198431	3	3412267	9829380	0.588695	0.354718	0.212815	-	-	-	-	-	2745630	8394150	0.56173	0.333851	0.199772	-	-	-	-	-	-	-	-	-	-	3491867	8718528	0.557971	0.296198	0.187674	-	-	-	-	-	-	-	-	-	-
Oe9_LG012	12493193	12498193	3	10427328	13303086	0.539066	0.288668	0.190033	-	-	-	-	-	10600799	14617687	0.525181	0.291159	0.183906	-	-	-	-	-	-	-	-	-	-	11228821	12844365	0.567956	0.379059	0.234754	-	-	-	-	-	-	-	-	-	-
Oe9_LG012	12508166	12518157	3	10427328	13303086	0.539066	0.288668	0.190033	-	-	-	-	-	10600799	14617687	0.525181	0.291159	0.183906	-	-	-	-	-	-	-	-	-	-	11228821	12844365	0.567956	0.379059	0.234754	-	-	-	-	-	-	-	-	-	-
Oe9_LG012	12588019	12607992	3	10427328	13303086	0.539066	0.288668	0.190033	-	-	-	-	-	10600799	14617687	0.525181	0.291159	0.183906	-	-	-	-	-	-	-	-	-	-	11228821	12844365	0.567956	0.379059	0.234754	-	-	-	-	-	-	-	-	-	-
Oe9_LG012	17558892	17573874	3	17094441	19411303	0.622631	0.355911	0.220311	-	-	-	-	-	16626938	18327180	0.550015	0.19887	0.135879	-	-	-	-	-	-	-	-	-	-	-	-	-	-	-	16448449	19539744	0.591057	0.287081	0.1868	-	-	-	-	-
Oe9_LG012	17578856	17593838	3	17094441	19411303	0.622631	0.355911	0.220311	-	-	-	-	-	16626938	18327180	0.550015	0.19887	0.135879	-	-	-	-	-	-	-	-	-	-	-	-	-	-	-	16448449	19539744	0.591057	0.287081	0.1868	-	-	-	-	-
Oe9_LG016	3119813	3139790	3	60630	5232640	0.607611	0.350332	0.216438	-	-	-	-	-	-	-	-	-	-	801520	3279562	0.549149	0.31082	0.178035	-	-	-	-	-	-	-	-	-	-	2227677	10302339	0.604746	0.34789	0.210289	-	-	-	-	-
Oe9_LG03	26591974	26606972	3	22247247	28420013	0.600971	0.355617	0.213818	-	-	-	-	-	24811178	28438577	0.619075	0.346189	0.212827	26515430	28692980	0.609404	0.382822	0.228591	-	-	-	-	-	-	-	-	-	-	-	-	-	-	-	-	-	-	-	-
Oe9_LG019	3201031	3216029	3	3083381	4795216	0.50613	0.252433	0.156072	-	-	-	-	-	3163486	4560046	0.55437	0.277233	0.183338	-	-	-	-	-	-	-	-	-	-	-	-	-	-	-	3081852	4567676	0.543019	0.294969	0.191204	-	-	-	-	-
Oe9_LG06	10030511	10045506	3	8845118	11253438	0.547252	0.351367	0.203248	9331340	11166019	0.53771	0.386898	0.206711	9413268	10783790	0.512329	0.252637	0.164437	-	-	-	-	-	-	-	-	-	-	-	-	-	-	-	-	-	-	-	-	-	-	-	-	-
Oe9_LG06	10055497	10075488	3	8845118	11253438	0.547252	0.351367	0.203248	9331340	11166019	0.53771	0.386898	0.206711	9413268	10783790	0.512329	0.252637	0.164437	-	-	-	-	-	-	-	-	-	-	-	-	-	-	-	-	-	-	-	-	-	-	-	-	-
Oe9_LG06	10110465	10140451	3	8845118	11253438	0.547252	0.351367	0.203248	9331340	11166019	0.53771	0.386898	0.206711	9413268	10783790	0.512329	0.252637	0.164437	-	-	-	-	-	-	-	-	-	-	-	-	-	-	-	-	-	-	-	-	-	-	-	-	-
Oe9_LG06	12933842	12998808	3	12073560	15916827	0.656781	0.41618	0.257415	-	-	-	-	-	12863902	14323855	0.535341	0.29763	0.169618	-	-	-	-	-	-	-	-	-	-	-	-	-	-	-	12719519	15735251	0.64401	0.4115	0.25092	-	-	-	-	-
Oe9_LG018	5778979	5798979	3	-	-	-	-	-	5177015	7697764	0.593203	0.316281	0.216164	4172739	5803932	0.571396	0.34827	0.2094	-	-	-	-	-	-	-	-	-	-	5699939	7335709	0.545406	0.257864	0.18968	-	-	-	-	-	-	-	-	-	-
Oe9_LG03	16303588	16308588	3	-	-	-	-	-	-	-	-	-	-	15970771	19504283	0.590632	0.333828	0.19855	16202833	20542310	0.597741	0.358453	0.219471	-	-	-	-	-	-	-	-	-	-	16241221	18237536	0.540176	0.251746	0.163738	-	-	-	-	-
Oe9_LG03	16313587	16328585	3	-	-	-	-	-	-	-	-	-	-	15970771	19504283	0.590632	0.333828	0.19855	16202833	20542310	0.597741	0.358453	0.219471	-	-	-	-	-	-	-	-	-	-	16241221	18237536	0.540176	0.251746	0.163738	-	-	-	-	-
Oe9_LG03	16338583	16343583	3	-	-	-	-	-	-	-	-	-	-	15970771	19504283	0.590632	0.333828	0.19855	16202833	20542310	0.597741	0.358453	0.219471	-	-	-	-	-	-	-	-	-	-	16241221	18237536	0.540176	0.251746	0.163738	-	-	-	-	-
Oe9_LG03	16348581	16353581	3	-	-	-	-	-	-	-	-	-	-	15970771	19504283	0.590632	0.333828	0.19855	16202833	20542310	0.597741	0.358453	0.219471	-	-	-	-	-	-	-	-	-	-	16241221	18237536	0.540176	0.251746	0.163738	-	-	-	-	-
Oe9_LG08	1421553	1431541	3	-	-	-	-	-	-	-	-	-	-	36602	1448894	0.614719	0.41801	0.257462	-	-	-	-	-	-	-	-	-	-	-	-	-	-	-	44183	2446929	0.554047	0.352939	0.212349	295644	4011829	0.599912	0.321576	0.203128
Oe9_LG013	14860606	14940515	2	13504919	15340909	0.562571	0.353207	0.231043	-	-	-	-	-	11752262	15167758	0.586394	0.386047	0.253273	-	-	-	-	-	-	-	-	-	-	-	-	-	-	-	-	-	-	-	-	-	-	-	-	-
Oe9_LG013	14945503	14965485	2	13504919	15340909	0.562571	0.353207	0.231043	-	-	-	-	-	11752262	15167758	0.586394	0.386047	0.253273	-	-	-	-	-	-	-	-	-	-	-	-	-	-	-	-	-	-	-	-	-	-	-	-	-
Oe9_LG018	13444123	13454123	2	12501906	13688180	0.535923	0.284247	0.188285	12367936	13687058	0.581982	0.312243	0.206431	-	-	-	-	-	-	-	-	-	-	-	-	-	-	-	-	-	-	-	-	-	-	-	-	-	-	-	-	-	-
Oe9_LG03	28841622	28851620	2	-	-	-	-	-	26679673	31531184	0.566692	0.328248	0.207067	-	-	-	-	-	28693094	31516067	0.615035	0.401726	0.242292	-	-	-	-	-	-	-	-	-	-	-	-	-	-	-	-	-	-	-	-
Oe9_LG019	7545231	7550231	2	-	-	-	-	-	7225583	8573497	0.504389	0.254293	0.181831	-	-	-	-	-	-	-	-	-	-	-	-	-	-	-	6957735	8851613	0.517475	0.322695	0.208317	-	-	-	-	-	-	-	-	-	-
Oe9_s01922	231182	241160	2	-	-	-	-	-	-	-	-	-	-	101310	319086	0.562193	0.320509	0.200156	-	-	-	-	-	-	-	-	-	-	-	-	-	-	-	153192	292382	0.550546	0.274033	0.179781	-	-	-	-	-
Oe9_LG01	2272669	2287669	2	-	-	-	-	-	-	-	-	-	-	2087480	5416759	0.60827	0.354531	0.224646	-	-	-	-	-	-	-	-	-	-	-	-	-	-	-	-	-	-	-	-	2084526	3811956	0.550662	0.242405	0.17515
Oe9_LG01	32878602	32928604	2	-	-	-	-	-	-	-	-	-	-	32194546	33132611	0.505199	0.31743	0.201052	31721108	33228559	0.537763	0.325219	0.209985	-	-	-	-	-	-	-	-	-	-	-	-	-	-	-	-	-	-	-	-
Oe9_LG01	32933604	32938604	2	-	-	-	-	-	-	-	-	-	-	32194546	33132611	0.505199	0.31743	0.201052	31721108	33228559	0.537763	0.325219	0.209985	-	-	-	-	-	-	-	-	-	-	-	-	-	-	-	-	-	-	-	-
Oe9_LG01	33033606	33078608	2	-	-	-	-	-	-	-	-	-	-	32194546	33132611	0.505199	0.31743	0.201052	31721108	33228559	0.537763	0.325219	0.209985	-	-	-	-	-	-	-	-	-	-	-	-	-	-	-	-	-	-	-	-
Oe9_LG010	10983876	10993874	2	-	-	-	-	-	-	-	-	-	-	10102416	11616423	0.514296	0.340367	0.210753	-	-	-	-	-	-	-	-	-	-	-	-	-	-	-	-	-	-	-	-	4399537	12874797	0.582666	0.339122	0.216653
Oe9_LG5	18802416	18827420	2	-	-	-	-	-	-	-	-	-	-	17878929	18861413	0.512202	0.29039	0.187337	-	-	-	-	-	-	-	-	-	-	18114269	19524654	0.529359	0.300106	0.19331	-	-	-	-	-	-	-	-	-	-
Oe9_LG06	16941538	16961530	2	-	-	-	-	-	-	-	-	-	-	16903825	18819971	0.550862	0.315365	0.193742	16855528	19008086	0.517984	0.2957	0.178038	-	-	-	-	-	-	-	-	-	-	-	-	-	-	-	-	-	-	-	-
Oe9_LG07	13256615	13316621	2	-	-	-	-	-	-	-	-	-	-	-	-	-	-	-	13299070	14985720	0.542737	0.295864	0.188445	-	-	-	-	-	-	-	-	-	-	13003590	13615997	0.500473	0.334175	0.195185	-	-	-	-	-
Oe9_LG20	8157316	8167317	1	5999338	9387423	0.589561	0.348385	0.222129	-	-	-	-	-	-	-	-	-	-	-	-	-	-	-	-	-	-	-	-	-	-	-	-	-	-	-	-	-	-	-	-	-	-	-
Oe9_LG20	8172319	8187320	1	5999338	9387423	0.589561	0.348385	0.222129	-	-	-	-	-	-	-	-	-	-	-	-	-	-	-	-	-	-	-	-	-	-	-	-	-	-	-	-	-	-	-	-	-	-	-
Oe9_LG01	11097938	11102938	1	9710191	11960577	0.530237	0.285141	0.178464	-	-	-	-	-	-	-	-	-	-	-	-	-	-	-	-	-	-	-	-	-	-	-	-	-	-	-	-	-	-	-	-	-	-	-
Oe9_LG03	7674942	7684941	1	1491375	8558178	0.582565	0.330446	0.212905	-	-	-	-	-	-	-	-	-	-	-	-	-	-	-	-	-	-	-	-	-	-	-	-	-	-	-	-	-	-	-	-	-	-	-
Oe9_LG014	1870512	1875512	1	-	-	-	-	-	1699074	2544202	0.509979	0.311879	0.207037	-	-	-	-	-	-	-	-	-	-	-	-	-	-	-	-	-	-	-	-	-	-	-	-	-	-	-	-	-	-
Oe9_LG017	13975814	14015788	1	-	-	-	-	-	13758635	15221437	0.549643	0.207776	0.146444	-	-	-	-	-	-	-	-	-	-	-	-	-	-	-	-	-	-	-	-	-	-	-	-	-	-	-	-	-	-
Oe9_LG017	14065747	14095729	1	-	-	-	-	-	13758635	15221437	0.549643	0.207776	0.146444	-	-	-	-	-	-	-	-	-	-	-	-	-	-	-	-	-	-	-	-	-	-	-	-	-	-	-	-	-	-
Oe9_LG019	16593564	16603564	1	-	-	-	-	-	15423369	17609895	0.519944	0.253936	0.159472	-	-	-	-	-	-	-	-	-	-	-	-	-	-	-	-	-	-	-	-	-	-	-	-	-	-	-	-	-	-
Oe9_s03849	74612	79612	1	-	-	-	-	-	-	-	-	-	-	11120	249188	0.559211	0.404728	0.226364	-	-	-	-	-	-	-	-	-	-	-	-	-	-	-	-	-	-	-	-	-	-	-	-	-
Oe9_s07702	40861	45861	1	-	-	-	-	-	-	-	-	-	-	4274	60411	0.599846	0.341129	0.198862	-	-	-	-	-	-	-	-	-	-	-	-	-	-	-	-	-	-	-	-	-	-	-	-	-
Oe9_LG018	8554031	8559031	1	-	-	-	-	-	-	-	-	-	-	-	-	-	-	-	-	-	-	-	-	7153046	8692083	0.553446	0.243921	0.164984	-	-	-	-	-	-	-	-	-	-	-	-	-	-	-
Oe9_LG019	10894614	10899614	1	-	-	-	-	-	-	-	-	-	-	-	-	-	-	-	-	-	-	-	-	-	-	-	-	-	-	-	-	-	-	-	-	-	-	-	8562660	10904763	0.547749	0.351426	0.224626
Oe9_LG019	11984414	11999412	1	-	-	-	-	-	-	-	-	-	-	-	-	-	-	-	-	-	-	-	-	-	-	-	-	-	-	-	-	-	-	-	-	-	-	-	11053969	12364393	0.523178	0.261872	0.173708
Oe9_LG019	12324351	12334350	1	-	-	-	-	-	-	-	-	-	-	-	-	-	-	-	-	-	-	-	-	-	-	-	-	-	-	-	-	-	-	-	-	-	-	-	11053969	12364393	0.523178	0.261872	0.173708
